# *Azospirillum*: effective plasmid management

**DOI:** 10.64898/2026.09.14.751567

**Authors:** Natalia O. Dranenko, Mikhail S. Gelfand

## Abstract

*Azospirillum* is a genus of nitrogen-fixing alpha-proteobacteria whose genomes consist of a chromosome and several large secondary replicons. The organization and evolution of these replicons remain poorly understood. We analyzed 22 complete *Azospirillum* genomes, containing six to ten replicons, and characterized their gene composition, replication, segregation, and dimer resolution systems.

The largest replicon contains most of the essential genes and is the chromosome. Other replicons can be classified based on genecomposition, similarity of the plasmid replication protein RepA, and similarity of the ParAB segregation proteins. Overall, groups obtained using different approaches agree with each other. Analysis of gene composition also identified fusions or splits of secondary replicons.

None of the large secondary replicons of *Azospirillum* strains contain the *repABC* replication system, and all of them are iteron plasmids. For all groups of replicons, the RepA box motifs and the structure of the plasmid replication origin *oriV* were predicted.

Most replicons use the ParABS system for segregation. In rare cases, the replicon contains *repA* from one group and *parAB* from another. The position of the *parAB* operon relative to the replication origin is determined by the *parAB* group, and not by *repA*.

Most secondary replicons apparently use an FtsK-dependent pathway for dimer resolution, relying instead on the chromosomally encoded XerCD proteins. In most cases, the identified *dif* motifs do not distinguish groups of replicons.

**Significance statement:** Approximately 10 % of bacteria have genomes with large secondary replicons. Some of them contain more than one such replicon, five to nine in *Azospirillum* spp. Such secondary replicons are usually present in a genome as a single copy; however, the mechanisms underlying their replication, segregation, stable inheritance, and evolution remain largely uncharacterized. We analyzed 22 complete *Azospirillum* genomes and described how they replicate, segregate, and resolve dimers. Chromosomes and secondary replicons rely on distinct but coordinated replication and segregation systems. These findings reveal general principles of how multipartite bacterial genomes are organized and evolve.
