## Supplementary material for "*Azospirillum*: effective plasmid management": SupplementaryTable1.csv

Code name	Genbank code	Strain	Replicon1 size	Replicon2 size	Replicon3 size	Replicon4 size	Replicon5 size	Replicon6 size	Replicon7 size	Replicon8 size	Replicon9 size	Replicon10 size
Azos.1223.00001	GCF_001315015.1_ASM131501v1	Azospirillum brasilense Sp 7_1	3005726	1754523	819020	645064	206714	156480
Azos.1223.00002	GCF_000632475.1_ASM63247v2	Azospirillum argentinense Az39	3064393	1901707	933960	686487	641573	163159
Azos.1223.00003	GCF_005222145.1_ASM522214v1	Azospirillum brasilense MTCC4038	3007857	1757525	824946	729311	652802	161729
Azos.1223.00004	GCF_005222205.1_ASM522220v1	Azospirillum brasilense MTCC4039	2941886	1845095	843474	704115	667440	194238
Azos.1223.00005	GCF_008274945.1_ASM827494v1	Azospirillum brasilense Sp 7_2	2983263	1713974	851076	700012	640290	211626
Azos.1223.00006	GCF_008274965.1_ASM827496v1	Azospirillum brasilense Cd	3035856	1735377	866433	838259	701851	263311
Azos.1223.00007	GCF_044865155.1_ASM4486515v1	Azospirillum doebereinerae TA	891684	200787	1157394	2835377	1143355	52165	656579
Azos.1223.00008	GCF_000237365.1_ASM23736v1	Azospirillum baldaniorum Sp245_1	3023440	1766028	912449	778798	690334	191828	167364
Azos.1223.00009	GCF_001639105.2_ASM163910v2	Azospirillum humicireducens SgZ-5	3181617	1014950	723696	720602	630433	338983	252414
Azos.1223.00010	GCF_003119115.1_ASM311911v1	Azospirillum sp. TSH58 TSH58	3020351	1910929	836998	660876	568757	200555	45608
Azos.1223.00011	GCF_003119195.2_ASM311919v2	Azospirillum baldaniorum Sp245_2	3049901	1776336	925147	810374	740232	196731	183672
Azos.1223.00012	GCF_005222165.1_ASM522216v1	Azospirillum argentinense MTCC4035	3007928	1930550	951667	699612	651598	361462	163663	162176
Azos.1223.00013	GCF_022023855.1_ASM2202385v1	Azospirillum brasilense 2020WEIHUA_K	2810413	2048375	863243	753426	642990	181142	71090	19138
Azos.1223.00014	GCF_005222185.1_ASM522218v1	Azospirillum argentinense MTCC4036	3065527	2058394	1167812	702009	661929	174617	158158	77711	54943
Azos.1223.00015	GCF_000010725.1_ASM1072v1	Azospirillum sp. B510 B510	3311395	1455109	723779	681723	628837	537299	261596
Azos.1223.00016	GCF_000283655.1_ASM28365v1	Azospirillum lipoferum 4B 4B	2988332	1040425	750123	648491	645253	478032	295744
Azos.1223.00017	GCF_001305595.1_ASM130559v1	Azospirillum thiophilum BV-S	3037424	1354909	878428	712512	694460	518276	330423	83026
Azos.1223.00018	GCF_003233655.1_ASM323365v1	Azospirillum ramasamyi M2T2B2	2705409	919301	686098	644647	544602	437884	290341	87981
Azos.1223.00019	GCF_004923295.1_ASM492329v1	Azospirillum sp. TSH100 TSH100	2712114	1162302	917252	912147	583445	498809	325924	54389
Azos.1223.00020	GCF_013347285.1_ASM1334728v1	Azospirillum oryzae KACC 14407	2801374	1118090	728493	668146	443879	426158	318077	305146
Azos.1223.00021	GCF_003130795.1_ASM313079v1	Azospirillum thermophilum CFH 70021	2538983	1351902	882608	672413	605262	405625	186821	77812	54887
Azos.1223.00022	GCF_004923315.1_ASM492331v1	Azospirillum sp. TSA2s TSA2S	2804606	927212	903871	855324	682730	583836	533779	353832	351631	105657
