## Supplementary material for "*Azospirillum*: effective plasmid management": SupplementaryTable3.xlsx

### Sheet: difChi2Stats
Replicon	dif position	dif chi2	dif p-value	maxChi2 position	maxChi2	maxChi2 p-value	dif distance	p-value ratio
Azos.1223.00001.0001	1691630	115.236	6.98833e-27	1691600	115.236	6.98833e-27	30	1
Azos.1223.00002.0001	1393232	117.799	1.91875e-27	1388500	120.021	6.25912e-28	4732	3.06553
Azos.1223.00003.0001	406997	120.069	6.11059e-28	407000	120.069	6.11059e-28	3	1
Azos.1223.00004.0001	100617	135.529	2.52925e-31	101900	136.478	1.56807e-31	1283	1.61297
Azos.1223.00005.0001	1844806	61.4859	4.45928e-15	2148500	97.8875	4.42842e-23	303694	1.00697e+08
Azos.1223.00006.0001	1894653	61.8148	3.77324e-15	2229400	102.171	5.09339e-24	334747	7.40812e+08
Azos.1223.00007.0004	938712	91.1503	1.33166e-21	938700	91.1503	1.33166e-21	12	1
Azos.1223.00008.0001	1843965	48.5076	3.2901e-12	2157800	121.079	3.67167e-28	313835	8960768742341469
Azos.1223.00009.0001	1127971	114.044	1.27428e-26	1128000	114.044	1.27428e-26	29	1
Azos.1223.00010.0001	232260	111.007	5.89555e-26	232300	111.007	5.89555e-26	40	1
Azos.1223.00011.0001	1782878	118.356	1.44936e-27	1782900	118.356	1.44936e-27	22	1
Azos.1223.00012.0001	512199	124.002	8.41604e-29	512200	124.002	8.41604e-29	1	1
Azos.1223.00013.0001	2373881	116.823	3.13863e-27	2373900	116.823	3.13863e-27	19	1
Azos.1223.00014.0001	1014467	130.097	3.90271e-30	1014500	130.097	3.90271e-30	33	1
Azos.1223.00015.0001	1709556	79.5633	4.67012e-19	1710700	82.8123	9.0225e-20	1144	5.17608
Azos.1223.00016.0001	1303538	92.4319	6.96815e-22	1315300	93.5417	3.97732e-22	11762	1.75197
Azos.1223.00017.0001	2608199	110.908	6.19767e-26	2608200	110.908	6.19767e-26	1	1
Azos.1223.00018.0001	981041	117.093	2.73924e-27	981000	117.093	2.73924e-27	41	1
Azos.1223.00019.0001	2233753	116.388	3.90871e-27	2171900	117.379	2.37151e-27	61853	1.6482
Azos.1223.00020.0001	1716531	115.349	6.60011e-27	1717700	118.957	1.07019e-27	1169	6.16723
Azos.1223.00021.0002	1396529	79.3508	5.20064e-19	1396500	79.3508	5.20064e-19	29	1
Azos.1223.00022.0001	2536711	108.612	1.97354e-25	2535600	108.7	1.88836e-25	1111	1.04511

### Sheet: Лист2
Replicon	dif position	dif chi2	dif p-value	maxChi2 position	maxChi2	maxChi2 p-value	dif distance	p-value ratio
Azos.1223.00001.0001	1691630	115.236	6.98833e-27	1691600	115.236	6.98833e-27	30	1
Azos.1223.00001.0002	835533	55.607	8.85085e-14	835500	55.607	8.85085e-14	33	1
Azos.1223.00001.0003	423456	3.00855	0.0828265	751200	17.786	2.47195e-05	327744	3350.65
Azos.1223.00001.0004	459888	0	1	481600	10.6948	0.00107436	21712	930.784
Azos.1223.00001.0005	106417	0	1	106400	0	1	17	1
Azos.1223.00001.0006	0	0	1	147500	0.0114796	0.914676	147500	1.09328
Azos.1223.00002.0001	1393232	117.799	1.91875e-27	1388500	120.021	6.25912e-28	4732	3.06553
Azos.1223.00002.0002	640365	49.0214	2.5318e-12	640400	49.0214	2.5318e-12	35	1
Azos.1223.00002.0003	349791	12.0734	0.000511462	344700	14.5405	0.000137177	5091	3.72847
Azos.1223.00002.0004	356474	15.3846	8.76994e-05	358700	16.3205	5.34818e-05	2226	1.6398
Azos.1223.00002.0005	306309	0	1	45800	11.281	0.000783036	260509	1277.08
Azos.1223.00002.0006	0	0	1	0	0	1	0	1
Azos.1223.00003.0001	406997	120.069	6.11059e-28	407000	120.069	6.11059e-28	3	1
Azos.1223.00003.0002	1296870	56.5539	5.46799e-14	1296900	56.5539	5.46799e-14	30	1
Azos.1223.00003.0003	625180	3.00855	0.0828265	297500	17.786	2.47195e-05	327680	3350.65
Azos.1223.00003.0004	492761	6.49688	0.0108064	139300	9.55701	0.00199188	353461	5.42525
Azos.1223.00003.0005	268341	0	1	246700	10.6948	0.00107436	21641	930.784
Azos.1223.00003.0006	0	0	1	0	0	1	0	1
Azos.1223.00004.0001	100617	135.529	2.52925e-31	101900	136.478	1.56807e-31	1283	1.61297
Azos.1223.00004.0002	425801	45.7744	1.32688e-11	425800	45.7744	1.32688e-11	1	1
Azos.1223.00004.0003	401201	14.6256	0.000131118	769800	23.9448	9.91357e-07	368599	132.261
Azos.1223.00004.0005	435042	9.29305	0.00230025	17000	9.46876	0.00209001	418042	1.10059
Azos.1223.00004.0004	658066	7.14583	0.00751384	658100	7.14583	0.00751384	34	1
Azos.1223.00004.0006	0	0	1	0	0	1	0	1
Azos.1223.00005.0001	1844806	61.4859	4.45928e-15	2148500	97.8875	4.42842e-23	303694	1.00697e+08
Azos.1223.00005.0002	43202	58.0177	2.59765e-14	45900	58.9292	1.63448e-14	2698	1.58928
Azos.1223.00005.0003	838758	2.53125	0.111612	356000	18.1314	2.06172e-05	482758	5413.51
Azos.1223.00005.0005	241728	1.76088	0.184515	359500	1.95918	0.161601	117772	1.14179
Azos.1223.00005.0004	216233	0	1	237900	11.5638	0.000672501	21667	1486.99
Azos.1223.00005.0006	0	0	1	111800	1.85555	0.173139	111800	5.77569
Azos.1223.00006.0001	1894653	61.8148	3.77324e-15	2229400	102.171	5.09339e-24	334747	7.40812e+08
Azos.1223.00006.0002	56746	57.9471	2.69264e-14	55400	59.9042	9.95904e-15	1346	2.70371
Azos.1223.00006.0003	854112	0.94737	0.33039	358700	18.1314	2.06172e-05	495412	16024.9
Azos.1223.00006.0004	392514	12.5357	0.000399247	392500	12.5357	0.000399247	14	1
Azos.1223.00006.0005	272148	11.6364	0.000646749	272100	11.6364	0.000646749	48	1
Azos.1223.00006.0006	0	0	1	219700	0.46875	0.493563	219700	2.02608
Azos.1223.00007.0004	938712	91.1503	1.33166e-21	938700	91.1503	1.33166e-21	12	1
Azos.1223.00007.0003	441311	2.44591	0.117831	1031900	34.4708	4.32694e-09	590589	2.7232e+07
Azos.1223.00007.0005	305858	32.3799	1.26788e-08	309400	35.4826	2.57342e-09	3542	4.92683
Azos.1223.00007.0001	865824	16.3197	5.35062e-05	863200	17.8259	2.42067e-05	2624	2.21039
Azos.1223.00007.0007	487189	13.0994	0.000295388	487200	13.0994	0.000295388	11	1
Azos.1223.00007.0002	134131	0	1	168200	0.32	0.571608	34069	1.74945
Azos.1223.00007.0006	0	0	1	0	0	1	0	1
Azos.1223.00008.0001	1843965	48.5076	3.2901e-12	2157800	121.079	3.67167e-28	313835	8960768742341462
Azos.1223.00008.0002	22689	62.0279	3.38632e-15	22700	62.0279	3.38632e-15	11	1
Azos.1223.00008.0003	907941	11.7228	0.0006174	327000	19.8872	8.21477e-06	580941	75.1573
Azos.1223.00008.0004	242728	11.3399	0.000758591	242700	11.3399	0.000758591	28	1
Azos.1223.00008.0005	273456	6.02426	0.0141106	552600	9.52808	0.00202352	279144	6.97328
Azos.1223.00008.0006	185717	0	1	185700	0	1	17	1
Azos.1223.00009.0001	1127971	114.044	1.27428e-26	1128000	114.044	1.27428e-26	29	1
Azos.1223.00009.0003	518524	3.67426	0.0552588	630200	5.51014	0.0189066	111676	2.92273
Azos.1223.00009.0002	42214	1.87424	0.170991	559000	4.21875	0.0399796	516786	4.27694
Azos.1223.00009.0007	379370	8.00811	0.00465682	176900	13.398	0.000251892	202470	18.4874
Azos.1223.00009.0006	589399	13.2314	0.000275297	585000	15.9506	6.50165e-05	4399	4.23427
Azos.1223.00009.0005	317869	0	1	209100	7.90031	0.00494263	108769	202.322
Azos.1223.00009.0004	160994	3	0.0832645	161000	3	0.0832645	6	1
Azos.1223.00010.0001	232260	111.007	5.89555e-26	232300	111.007	5.89555e-26	40	1
Azos.1223.00010.0002	18642	38.6462	5.08009e-10	2700	39.418	3.42123e-10	15942	1.48487
Azos.1223.00010.0003	113268	6.7375	0.00944068	473700	13.1859	0.000282067	360432	33.4697
Azos.1223.00010.0004	575099	6.36272	0.0116543	266300	14.6929	0.000126525	308799	92.1104
Azos.1223.00010.0005	483359	1.96102	0.161404	213700	7.21704	0.00722146	269659	22.3506
Azos.1223.00010.0006	0	0	1	0	0	1	0	1
Azos.1223.00011.0001	1782878	118.356	1.44936e-27	1782900	118.356	1.44936e-27	22	1
Azos.1223.00011.0002	314453	65.8727	4.81013e-16	314500	65.8727	4.81013e-16	47	1
Azos.1223.00011.0005	669187	11.7228	0.0006174	87800	19.1982	1.17824e-05	581387	52.4003
Azos.1223.00011.0003	362872	0	1	618000	10.7413	0.00104773	255128	954.444
Azos.1223.00011.0007	576176	5.8599	0.0154897	262700	10.687	0.00107891	313476	14.3568
Azos.1223.00011.0006	2463	0	1	2500	0	1	37	1
Azos.1223.00012.0001	512199	124.002	8.41604e-29	512200	124.002	8.41604e-29	1	1
Azos.1223.00012.0002	479179	63.8102	1.37001e-15	479200	63.8102	1.37001e-15	21	1
Azos.1223.00012.0003	757481	0	1	745900	12.8481	0.000337818	11581	2960.17
Azos.1223.00012.0004	155243	8.05398	0.00454039	541800	14.7845	0.000120523	386557	37.6725
Azos.1223.00012.0005	342180	11.3399	0.000758591	342200	11.3399	0.000758591	20	1
Azos.1223.00012.0006	236013	0.0390625	0.843325	236000	0.0390625	0.843325	13	1
Azos.1223.00012.0008	141539	0	1	141500	0	1	39	1
Azos.1223.00012.0007	0	0	1	0	0	1	0	1
Azos.1223.00013.0001	2373881	116.823	3.13863e-27	2373900	116.823	3.13863e-27	19	1
Azos.1223.00013.0002	600638	45.6903	1.3851e-11	600300	46.7269	8.15997e-12	338	1.69743
Azos.1223.00013.0003	158628	10.5365	0.00117042	642400	12.4122	0.000426544	483772	2.74397
Azos.1223.00013.0004	393654	4.51824	0.0335354	698600	19.2	1.17713e-05	304946	2848.9
Azos.1223.00013.0005	60897	0	1	56900	12.5484	0.00039654	3997	2521.81
Azos.1223.00013.0006	0	0	1	177400	0.32	0.571608	177400	1.74945
Azos.1223.00014.0001	1014467	130.097	3.90271e-30	1014500	130.097	3.90271e-30	33	1
Azos.1223.00014.0002	1379908	76.1918	2.57403e-18	1379900	76.1918	2.57403e-18	8	1
Azos.1223.00014.0003	501602	12.4167	0.000425511	148300	21.2667	3.99611e-06	353302	106.481
Azos.1223.00014.0004	589362	0	1	586500	21.125	4.30278e-06	2862	232408
Azos.1223.00014.0005	203983	7.6402	0.00570817	553500	10.7714	0.00103083	349517	5.53745
Azos.1223.00014.0006	0	0	1	0	0	1	0	1
Azos.1223.00014.0007	143636	0	1	107000	0.0763889	0.782252	36636	1.27836
Azos.1223.00014.0008	0	0	1	18600	0.950625	0.32956	18600	3.03435
Azos.1223.00015.0001	1709556	79.5633	4.67012e-19	1710700	82.8123	9.0225e-20	1144	5.17608
Azos.1223.00015.0002	734242	17.7695	2.49347e-05	5200	30.1576	3.98316e-08	729042	626.003
Azos.1223.00015.0003	593158	3.02521	0.0819797	625700	3.45901	0.0629078	32542	1.30317
Azos.1223.00015.0004	204716	4.53949	0.0331215	35400	5.32549	0.0210157	169316	1.57604
Azos.1223.00015.0005	277527	6.41931	0.0112886	275500	8.01809	0.00463123	2027	2.4375
Azos.1223.00015.0006	302954	3.91581	0.0478341	235600	7.17955	0.00737394	67354	6.48691
Azos.1223.00015.0007	13638	0	1	241300	1.40625	0.23568	227662	4.24304
Azos.1223.00016.0001	1303538	92.4319	6.96815e-22	1315300	93.5417	3.97732e-22	11762	1.75197
Azos.1223.00016.0002	678169	18.593	1.61815e-05	678100	21.2963	3.93491e-06	69	4.11229
Azos.1223.00016.0003	432665	13.2104	0.000278394	735300	15.1875	9.73457e-05	302635	2.85985
Azos.1223.00016.0004	46588	1.37143	0.241567	483300	3.23232	0.0721982	436712	3.34588
Azos.1223.00016.0005	378864	11.2413	0.000799993	369900	12.2524	0.000464653	8964	1.7217
Azos.1223.00016.0006	75217	0	1	458600	13.5747	0.000229259	383383	4361.87
Azos.1223.00016.0007	180744	10.9947	0.000913722	253900	12.4122	0.000426544	73156	2.14215
Azos.1223.00017.0001	2608199	110.908	6.19767e-26	2608200	110.908	6.19767e-26	1	1
Azos.1223.00017.0002	868374	23.2586	1.41612e-06	868400	23.2586	1.41612e-06	26	1
Azos.1223.00017.0003	170512	18.3385	1.84929e-05	577700	28.5571	9.09745e-08	407188	203.276
Azos.1223.00017.0004	495340	8.88672	0.00287253	473100	18.2145	1.97372e-05	22240	145.538
Azos.1223.00017.0006	168015	6.54545	0.0105152	95800	11.7459	0.000609778	72215	17.2444
Azos.1223.00017.0005	242259	5.625	0.0177061	264600	9.8	0.00174512	22341	10.1461
Azos.1223.00017.0007	245501	3.52209	0.0605561	245100	4.65723	0.0309231	401	1.95828
Azos.1223.00017.0008	0	0	1	0	0	1	0	1
Azos.1223.00018.0001	981041	117.093	2.73924e-27	981000	117.093	2.73924e-27	41	1
Azos.1223.00018.0002	134080	18.8794	1.39249e-05	670500	27.0281	2.00517e-07	536420	69.4451
Azos.1223.00018.0008	69489	9.41269	0.00215489	69500	9.41269	0.00215489	11	1
Azos.1223.00018.0003	142777	16.1011	6.00484e-05	142800	16.1011	6.00484e-05	23	1
Azos.1223.00018.0004	30354	0	1	322100	19.1572	1.20385e-05	291746	83067.1
Azos.1223.00018.0005	257376	11.1036	0.000861614	362000	16.9496	3.83852e-05	104624	22.4465
Azos.1223.00018.0006	233420	0	1	233000	7.6402	0.00570817	420	175.187
Azos.1223.00018.0007	0	0	1	0	0	1	0	1
Azos.1223.00019.0001	2233753	0	1	2171900	117.379	2.37151e-27	61853	4.21673e+26
Azos.1223.00019.0002	1120233	24.2985	8.25028e-07	1120200	24.2985	8.25028e-07	33	1
Azos.1223.00019.0003	785706	14.0024	0.000182575	766700	17.5637	2.77836e-05	19006	6.57132
Azos.1223.00019.0004	618362	10.7895	0.00102076	606500	11.0505	0.000886652	11862	1.15126
Azos.1223.00019.0005	327675	0	1	364800	9.23128	0.00237915	37125	420.318
Azos.1223.00019.0006	335492	0	1	124300	8.98333	0.00272453	211192	367.036
Azos.1223.00019.0007	40534	6.67811	0.00976039	282400	10.9456	0.000938246	241866	10.4028
Azos.1223.00020.0001	1716531	115.349	6.60011e-27	1717700	118.957	1.07019e-27	1169	6.16723
Azos.1223.00020.0007	1101318	28.224	1.08056e-07	1099100	28.4766	9.48396e-08	2218	1.13936
Azos.1223.00020.0004	96019	0	1	122600	18.4615	1.73368e-05	26581	57680.8
Azos.1223.00020.0003	363415	16.2169	5.64887e-05	59900	16.3205	5.34818e-05	303515	1.05622
Azos.1223.00020.0006	73333	2.42958	0.119065	219500	6.0461	0.0139371	146167	8.54301
Azos.1223.00020.0005	265890	0	1	308100	5.3679	0.0205106	42210	48.7553
Azos.1223.00020.0002	290183	0	1	45400	6.76923	0.00927428	244783	107.825
Azos.1223.00020.0008	240282	2.83102	0.0924596	240300	2.83102	0.0924596	18	1
Azos.1223.00021.0002	1396529	79.3508	5.20064e-19	1396500	79.3508	5.20064e-19	29	1
Azos.1223.00021.0001	0	0	1	892700	22.7	1.89373e-06	892700	528060
Azos.1223.00021.0005	780701	14.9269	0.000111759	789400	15.5217	8.1564e-05	8699	1.3702
Azos.1223.00021.0006	229071	15.1811	9.76758e-05	225400	15.658	7.58907e-05	3671	1.28706
Azos.1223.00021.0003	0	0	1	385200	20.8627	4.93398e-06	385200	202676
Azos.1223.00021.0007	0	0	1	130500	16.2054	5.68332e-05	130500	17595.4
Azos.1223.00021.0008	157039	0	1	113500	0.883056	0.347366	43539	2.87881
Azos.1223.00021.0004	0	0	1	0	0	1	0	1
Azos.1223.00022.0001	2536711	108.612	1.97354e-25	2535600	108.7	1.88836e-25	1111	1.04511
Azos.1223.00022.0002	706320	0	1	693400	16.2169	5.64887e-05	12920	17702.7
Azos.1223.00022.0003	477755	20.3085	6.5908e-06	814000	25.8036	3.77978e-07	336245	17.437
Azos.1223.00022.0004	606848	18.976	1.32372e-05	606800	18.976	1.32372e-05	48	1
Azos.1223.00022.0005	393622	22.0092	2.71351e-06	393600	22.0092	2.71351e-06	22	1
Azos.1223.00022.0006	348904	0	1	105200	10.5574	0.00115721	243704	864.147
Azos.1223.00022.0007	324989	0	1	492100	13.4371	0.000246692	167111	4053.64
Azos.1223.00022.0008	283024	1.85908	0.172731	16700	3.73087	0.0534156	266324	3.23372
Azos.1223.00022.0009	14162	1.37143	0.241567	140700	3	0.0832645	126538	2.90119
Azos.1223.00022.0010	0	0	1	0	0	1	0	1
